# Neural stem cell–derived extracellular vesicles drive early neuroprotective and anti-apoptotic responses in spinal cord injury organotypic slices

**DOI:** 10.64898/2026.05.11.718900

**Authors:** Kristyna Sintakova, Vojtech Sprincl, Ivan Arzhanov, Ruslan Klassen, Lukas Valihrach, Nataliya Romanyuk

**Author notes:** Correspondence: Nataliya Romanuyk.

## Abstract

Spinal cord injury (SCI) is a devastating neurological condition with limited regenerative capacity. Stem cell–based approaches have emerged as promising strategies due to their neuroprotective and immunomodulatory properties, largely mediated by small extracellular vesicles (sEVs) and their molecular cargo, including miRNAs. In this study, we aimed to evaluate the neuroprotective and anti-apoptotic potential of sEVs derived from SPC-01 and iMR-90 neural stem cell sources using an in vitro rat model of SCI. sEVs were isolated from conditioned media and characterized by multi-angle dynamic light scattering and Western blot analysis. Organotypic spinal cord slices (SCS) were used as an *in vitro* SCI model, with injury induced at 18–20 days, followed by immediate sEV application. After 72 h, tissue samples were collected and tissue was analyzed for markers of apoptosis, cytoskeletal integrity, and survival-related signaling pathways. Results show that SCI induced cytoskeletal disruption and increased apoptotic markers. Treatment with sEVs mitigated these changes, reducing injury-associated protein levels toward baseline. Both SPC-01- and iMR-90-derived sEVs exerted comparable neuroprotective effects, accompanied by decreased PTEN expression, enhanced STAT3 phosphorylation, and increased levels of the anti-apoptotic protein Bcl-xL. In parallel, reduced Nogo-A expression and normalization of RhoA suggested improved cytoskeletal stability and attenuation of inhibitory signaling. Together, these findings demonstrate that neural stem cell–derived sEVs promote early neuroprotective responses *in vitro* by modulating key signaling pathways, reducing apoptosis, and stabilizing cytoskeletal dynamics, supporting their potential as a cell-free therapeutic strategy for SCI.
