## Supplementary File 2 for "Neural stem cell–derived extracellular vesicles drive early neuroprotective and anti-apoptotic responses in spinal cord injury organotypic slices"

### Sheet: Sheet1
MAP2 75, 82 kDa
							mean	sdt
Control	1	1	1	1	1	1	1	0
SCI	2.55612	1.83135	2.45612	2.61354	2.15612	2.81354	2.40446	0.354078
SCI+SPC-EVs	1.999	1.56	1.60394	1.48742	1.31049	1.89	1.64181	0.257262
SCI+iMR-EVs	1.37227	0.773545	0.894252	0.964946	1.05432	1.21733	1.04611	0.218952
NF-H
							mean	sdt
Control	1	1	1	1	1	1	1	0
SCI	1.48329	2.37758	1.97708	2.37758	1.92635	2.48329	2.10419	0.381182
SCI+SPC-EVs	0.947485	1.80086	1.57107	1.52447	1.21421	1.2846	1.39045	0.302491
SCI+iMR-EVs	1.37965	0.798522	0.806721	1.92428	0.721283	1.22935	1.1433	0.465498
S100b
							mean	sdt
Control	1	1	1	1	1	1	1	0
SCI	0.877776	0.548805	0.548805	0.389612	0.818393	0.548805	0.622033	0.186584
SCI+SPC-EVs	1.20279	0.740842	1.13994	1.72674	1.3419	0.989086	1.19022	0.33345
SCI+iMR-EVs	1.66985	1.4791	1.22685	2.49812	0.830935	0.652293	1.39286	0.662952
RhoA
										mean	sdt
Control	1	1	1	1	1	1	1	1	1	1	0
SCI	0.279086	0.350268	0.422339	0.399673	0.383836	0.648725	0.372995	0.628725	0.572995	0.45096	0.131964
SCI+SPC-EVs	0.96981	0.907083	0.736232	0.906774	1.54566	0.887024	1.8442	0.982866	1.43	1.13441	0.376432
SCI+iMR-EVs	0.645732	0.44787	0.49081	0.512017	0.805446	0.48787	0.42081	0.582017	0.825446	0.57978	0.149691
NogoA
									mean	sdt
Control	1	1	1	1	1	1	1	1	1	0
SCI	1.3311	1.27132	2.33116	2.14804	1.3311	1.17132	2.03116	2.54804	1.77041	0.550807
SCI+SPC-EVs	1.02464	1.00986	0.817674	1.6192	0.62232	0.899888	1.28521	0.736766	1.00194	0.320853
SCI+iMR-EVs	0.936665	0.890342	1.30603	1.25914	0.797659	0.606527	0.646643	0.311699	0.844339	0.333249
Casp-3 17kDa
									mean	sdt
Control	1	1	1	1	1	1	1	1	1	0
SCI	1.6423	1.11232	1.40491	1.5423	1.10232	1.31663	1.7423	1.20232	1.38317	0.242394
SCI+SPC-EVs	1.05653	1.09961	0.780165	1.5073	1.19059	0.647819	1.02535	1.0889	1.04953	0.258589
SCI+iMR-EVs	1.35253	1.36047	1.36802	1.25589	0.722731	1.20682	0.966	0.645687	1.10977	0.294009
Bcl-XL
							mean	sdt
Control	1	1	1	1	1	1	1	0		ns!
SCI	0.7642	0.800451	0.584745	0.800451	0.584745	0.800451	0.722507	0.10763
SCI+SPC-EVs	2.38204	1.73289	1.97188	1.56068	1.94415	1.479	1.84511	0.329153
SCI+iMR-EVs	0.951635	0.846046	0.779825	0.669474	0.578212	1.11543	0.823436	0.193879
Bax
							mean	sdt
Control	1	1	1	1	1	1	1	0
SCI	2.18099	2.30725	1.25227	2.08099	1.96804	1.50017	1.88162	0.414631
SCI+SPC-EVs	1.01521	1.08076	0.428378	1.01376	1.15128	0.892993	0.930396	0.26037
SCI+iMR-EVs	1.07315	0.78947	0.867238	0.880275	1.11242	1.43109	1.02561	0.235023
PTEN
							mean	sdt
Control	1	1	1	1	1	1	1	0
SCI	1.5152	1.15608	1.04173	1.18648	1.28648	1.16356	1.22492	0.162227
SCI+SPC-EVs	0.59052	0.88699	0.981355	0.528531	0.328758	0.875337	0.698582	0.254584
SCI+iMR-EVs	0.875337	0.801721	0.793787	0.59923	0.779825	0.669474	0.753229	0.100344
pSTAT
							mean	sdt
Control	1	1	1	1	1	1	1	0
SCI	0.839381	0.800339	0.893036	0.946946	0.93264	0.75324	0.86093	0.0765567
SCI+SPC-EVs	1.53373	1.73193	1.29586	1.39574	1.29586	1.53373	1.46447	0.168945
SCI+iMR-EVs	1.79543	1.36628	1.42784	1.03177	1.32784	1.22784	1.36284	0.253149

### Sheet: Sheet2
	1	2.45612	1.999
	1	2.31354	1.56
	1	2.45612	1.60394
	1	2.31354	1.48742
	1	2.45612	1.31049
	1	2.31354	1.89

### Sheet: One-way ANOVA data
MAP2
ANOVA summary							Tukey's multiple comparisons test	Mean diff.	95.00% CI of diff.	Below threshold?	Summary	Adjusted P Value
F	43.16						Control vs. SCI	-1.404	-1.800 to -1.009	Yes	****	<0.0001	A-B
P value	<0.0001						Control vs. SCI+SPC-EVs	-0.6418	-1.037 to -0.2464	Yes	**	0.001	A-C
P value summary	****						Control vs. SCI+iMR-EVs	-0.04611	-0.4415 to 0.3493	No	ns	0.9876	A-D
Significant diff. among means (P < 0.05)?	Yes						SCI vs. SCI+SPC-EVs	0.7627	0.3672 to 1.158	Yes	***	0.0002	B-C
R squared	0.8662						SCI vs. SCI+iMR-EVs	1.358	0.9629 to 1.754	Yes	****	<0.0001	B-D
							SCI+SPC-EVs vs. SCI+iMR-EVs	0.5957	0.2003 to 0.9911	Yes	**	0.0022	C-D
ANOVA table	SS	DF	MS	F (DFn, DFd)	P value
Treatment (between columns)	7.752	3	2.584	F (3, 20) = 43.16	P<0.0001
Residual (within columns)	1.197	20	0.05987
Total	8.95	23
NF-H
ANOVA summary							Tukey's multiple comparisons test	Mean diff.	95.00% CI of diff.	Below threshold?	Summary	Adjusted P Value
F	12.73						Control vs. SCI	-1.104	-1.648 to -0.5601	Yes	****	<0.0001	A-B
P value	<0.0001						Control vs. SCI+SPC-EVs	-0.3904	-0.9346 to 0.1537	No	ns	0.2181	A-C
P value summary	****						Control vs. SCI+iMR-EVs	-0.1433	-0.6874 to 0.4008	No	ns	0.881	A-D
Significant diff. among means (P < 0.05)?	Yes						SCI vs. SCI+SPC-EVs	0.7137	0.1696 to 1.258	Yes	**	0.0076	B-C
R squared	0.6563						SCI vs. SCI+iMR-EVs	0.9609	0.4168 to 1.505	Yes	***	0.0004	B-D
							SCI+SPC-EVs vs. SCI+iMR-EVs	0.2471	-0.2970 to 0.7913	No	ns	0.5908	C-D
ANOVA table	SS	DF	MS	F (DFn, DFd)	P value
Treatment (between columns)	4.329	3	1.443	F (3, 20) = 12.73	P<0.0001
Residual (within columns)	2.267	20	0.1134
Total	6.597	23
S100b
ANOVA summary
F	4.411						Tukey's multiple comparisons test	Mean diff.	95.00% CI of diff.	Below threshold?	Summary	Adjusted P Value
P value	0.0155						Control vs. SCI	0.378	-0.2403 to 0.9962	No	ns	0.3442	A-B
P value summary	*						Control vs. SCI+SPC-sEVs	-0.1902	-0.8085 to 0.4280	No	ns	0.8245	A-C
Significant diff. among means (P < 0.05)?	Yes						Control vs. SCI+iMR-sEVs	-0.3929	-1.011 to 0.2254	No	ns	0.3122	A-D
R squared	0.3982						SCI vs. SCI+SPC-sEVs	-0.5682	-1.186 to 0.05007	No	ns	0.0787	B-C
							SCI vs. SCI+iMR-sEVs	-0.7708	-1.389 to -0.1526	Yes	*	0.0114	B-D
ANOVA table	SS	DF	MS	F (DFn, DFd)	P value		SCI+SPC-sEVs vs. SCI+iMR-sEVs	-0.2026	-0.8209 to 0.4156	No	ns	0.7959	C-D
Treatment (between columns)	1.937	3	0.6457	F (3, 20) = 4.411	P=0.0155
Residual (within columns)	2.928	20	0.1464
Total	4.865	23
RhoA
ANOVA summary
F	21.28						Tukey's multiple comparisons test	Mean diff.	95.00% CI of diff.	Below threshold?	Summary	Adjusted P Value
P value	<0.0001						Control vs. SCI	0.549	0.2770 to 0.8211	Yes	****	<0.0001	A-B
P value summary	****						Control vs. SCI+SPC-sEVs	-0.1344	-0.4065 to 0.1377	No	ns	0.546	A-C
Significant diff. among means (P < 0.05)?	Yes						Control vs. SCI+iMR-sEVs	0.4202	0.1481 to 0.6923	Yes	**	0.0011	A-D
R squared	0.6661						SCI vs. SCI+SPC-sEVs	-0.6834	-0.9555 to -0.4114	Yes	****	<0.0001	B-C
							SCI vs. SCI+iMR-sEVs	-0.1288	-0.4009 to 0.1433	No	ns	0.5803	B-D
ANOVA table	SS	DF	MS	F (DFn, DFd)	P value		SCI+SPC-sEVs vs. SCI+iMR-sEVs	0.5546	0.2825 to 0.8267	Yes	****	<0.0001	C-D
Treatment (between columns)	2.897	3	0.9655	F (3, 32) = 21.28	P<0.0001
Residual (within columns)	1.452	32	0.04538
Total	4.349	35
Nogo-A
ANOVA summary							Tukey's multiple comparisons test	Mean diff.	95.00% CI of diff.	Below threshold?	Summary	Adjusted P Value
F	10.78						Control vs. SCI	-0.7704	-1.261 to -0.2794	Yes	**	0.0011	A-B
P value	<0.0001						Control vs. SCI+SPC-sEVs	-0.001943	-0.4929 to 0.4890	No	ns	>0.9999	A-C
P value summary	****						Control vs. SCI+iMR-sEVs	0.1557	-0.3353 to 0.6466	No	ns	0.8224	A-D
Significant diff. among means (P < 0.05)?	Yes						SCI vs. SCI+SPC-sEVs	0.7685	0.2775 to 1.259	Yes	**	0.0011	B-C
R squared	0.5359						SCI vs. SCI+iMR-sEVs	0.9261	0.4351 to 1.417	Yes	***	0.0001	B-D
							SCI+SPC-sEVs vs. SCI+iMR-sEVs	0.1576	-0.3334 to 0.6486	No	ns	0.8169	C-D
ANOVA table	SS	DF	MS	F (DFn, DFd)	P value
Treatment (between columns)	4.181	3	1.394	F (3, 28) = 10.78	P<0.0001
Residual (within columns)	3.622	28	0.1293
Total	7.803	31
Caspase-3
ANOVA summary
F	4.414						Tukey's multiple comparisons test	Mean diff.	95.00% CI of diff.	Below threshold?	Summary	Adjusted P Value
P value	0.0116						Control vs. SCI	-0.3832	-0.6975 to -0.06884	Yes	*	0.0124	A-B
P value summary	*						Control vs. SCI+SPC-sEVs	-0.04953	-0.3639 to 0.2648	No	ns	0.9728	A-C
Significant diff. among means (P < 0.05)?	Yes						Control vs. SCI+iMR-sEVs	-0.1098	-0.4241 to 0.2046	No	ns	0.7765	A-D
R squared	0.3211						SCI vs. SCI+SPC-sEVs	0.3336	0.01931 to 0.6480	Yes	*	0.0343	B-C
							SCI vs. SCI+iMR-sEVs	0.2734	-0.04093 to 0.5877	No	ns	0.1055	B-D
ANOVA table	SS	DF	MS	F (DFn, DFd)	P value		SCI+SPC-sEVs vs. SCI+iMR-sEVs	-0.06023	-0.3746 to 0.2541	No	ns	0.9528	C-D
Treatment (between columns)	0.702	3	0.234	F (3, 28) = 4.414	P=0.0116
Residual (within columns)	1.484	28	0.05302
Total	2.186	31
Bcl-XL
ANOVA summary
F	39.83
P value	<0.0001						Tukey's multiple comparisons test	Mean diff.	95.00% CI of diff.	Below threshold?	Summary	Adjusted P Value
P value summary	****						Control vs. SCI	0.2775	-0.04318 to 0.5982	No	ns	0.105	A-B
Significant diff. among means (P < 0.05)?	Yes						Control vs. SCI+SPC-sEVs	-0.8451	-1.166 to -0.5244	Yes	****	<0.0001	A-C
R squared	0.8566						Control vs. SCI+iMR-sEVs	0.1766	-0.1441 to 0.4972	No	ns	0.433	A-D
							SCI vs. SCI+SPC-sEVs	-1.123	-1.443 to -0.8019	Yes	****	<0.0001	B-C
ANOVA table	SS	DF	MS	F (DFn, DFd)	P value		SCI vs. SCI+iMR-sEVs	-0.1009	-0.4216 to 0.2197	No	ns	0.8146	B-D
Treatment (between columns)	4.705	3	1.568	F (3, 20) = 39.83	P<0.0001
Residual (within columns)	0.7876	20	0.03938
Total	5.492	23
Bax
ANOVA summary
F	16.47						Tukey's multiple comparisons test	Mean diff.	95.00% CI of diff.	Below threshold?	Summary	Adjusted P Value
P value	<0.0001						Control vs. SCI	-0.8816	-1.320 to -0.4428	Yes	****	<0.0001	A-B
P value summary	****						Control vs. SCI+SPC-sEVs	0.0696	-0.3692 to 0.5084	No	ns	0.97	A-C
Significant diff. among means (P < 0.05)?	Yes						Control vs. SCI+iMR-sEVs	-0.02561	-0.4644 to 0.4132	No	ns	0.9984	A-D
R squared	0.7119						SCI vs. SCI+SPC-sEVs	0.9512	0.5124 to 1.390	Yes	****	<0.0001	B-C
							SCI vs. SCI+iMR-sEVs	0.856	0.4172 to 1.295	Yes	***	0.0001	B-D
ANOVA table	SS	DF	MS	F (DFn, DFd)	P value		SCI+SPC-sEVs vs. SCI+iMR-sEVs	-0.09521	-0.5340 to 0.3436	No	ns	0.9286	C-D
Treatment (between columns)	3.644	3	1.215	F (3, 20) = 16.47	P<0.0001
Residual (within columns)	1.475	20	0.07374
Total	5.119	23
PTEN
ANOVA summary							Tukey's multiple comparisons test	Mean diff.	95.00% CI of diff.	Below threshold?	Summary	Adjusted P Value
F	13.93						Control vs. SCI	-0.2249	-0.4820 to 0.03211	No	ns	0.0997	A-B
P value	<0.0001						Control vs. SCI+SPC-sEVs	0.3014	0.04438 to 0.5585	Yes	*	0.018	A-C
P value summary	****						Control vs. SCI+iMR-sEVs	0.2468	-0.01026 to 0.5038	No	ns	0.0627	A-D
Significant diff. among means (P < 0.05)?	Yes						SCI vs. SCI+SPC-sEVs	0.5263	0.2693 to 0.7834	Yes	****	<0.0001	B-C
R squared	0.6763						SCI vs. SCI+iMR-sEVs	0.4717	0.2147 to 0.7287	Yes	***	0.0003	B-D
							SCI+SPC-sEVs vs. SCI+iMR-sEVs	-0.05465	-0.3117 to 0.2024	No	ns	0.9324	C-D
ANOVA table	SS	DF	MS	F (DFn, DFd)	P value
Treatment (between columns)	1.057	3	0.3524	F (3, 20) = 13.93	P<0.0001
Residual (within columns)	0.506	20	0.0253
Total	1.563	23
pSTAT3
ANOVA summary							Tukey's multiple comparisons test	Mean diff.	95.00% CI of diff.	Below threshold?	Summary	Adjusted P Value
F	20.17						Control vs. SCI	0.1391	-0.1145 to 0.3926	No	ns	0.4363	A-B
P value	<0.0001						Control vs. SCI+SPC-sEVs	-0.4645	-0.7180 to -0.2109	Yes	***	0.0003	A-C
P value summary	****						Control vs. SCI+iMR-sEVs	-0.3628	-0.6164 to -0.1093	Yes	**	0.0036	A-D
Significant diff. among means (P < 0.05)?	Yes						SCI vs. SCI+SPC-sEVs	-0.6035	-0.8571 to -0.3500	Yes	****	<0.0001	B-C
R squared	0.7516						SCI vs. SCI+iMR-sEVs	-0.5019	-0.7555 to -0.2483	Yes	***	0.0001	B-D
							SCI+SPC-sEVs vs. SCI+iMR-sEVs	0.1016	-0.1519 to 0.3552	No	ns	0.6807	C-D
ANOVA table	SS	DF	MS	F (DFn, DFd)	P value
Treatment (between columns)	1.49	3	0.4966	F (3, 20) = 20.17	P<0.0001
Residual (within columns)	0.4924	20	0.02462
Total	1.982	23
